# Novel mechanisms of chemosensory adaptation to the cave environment

**DOI:** 10.64898/2026.04.03.716434

**Authors:** Natalie Choi, Edward S. Ricemeyer, X Maggs, Zicong Zhang, Masato Nikaido, Wesley C. Warren, Masato Yoshizawa

## Abstract

Smell allows animals to find food, avoid danger, and communicate through the binding of odorants to chemosensory receptors on olfactory sensory neurons. The vision-priority hypothesis predicts an antagonistic relationship between olfaction and vision, in which olfactory ability increases as visual acuity decreases along evolutionary lineages, a tradeoff that often occurs through expansion and contraction of chemosensory receptor gene families. The Mexican tetra (*Astyanax mexicanus*), a fish species with both sighted surface-dwelling and blind cave-dwelling populations, presents an ideal model for exploring the mechanisms underlying this tradeoff. Here we show that although cavefish can sense odorants at lower concentrations than surface fish, they do not have an expanded repertoire of chemosensory receptors, increased sensory neuron number or density, or enhanced expression of receptors compared to surface fish. Instead, cavefish have physiological adaptations to the olfactory epithelium, including more motile cilia and decreased flow rate through the olfactory pits. Pharmacological attenuation of flow rate in the olfactory pits in surface fish increased visits to the odorant source, suggesting that the reduced flow rate in cavefish is an adaptation leading to better foraging. This unexpected evolutionary path to enhanced olfaction as a compensation for loss of vision underscores the need for mechanistic understanding of comparative genomics.
