## Supplemental data S1-S6 for "Novel mechanisms of chemosensory adaptation to the cave environment": Data S4 .PrimerSets.xlsx

### Sheet: Sheet1
Primerset	for	rev
33TAAR1_pair2	CATCTGCCTCTGTACATTCCCT	CCCTCCACCAGACCTTACCT
40TAAR3_pair2	ATGGACCAGGTTCAAGTTCTTTT	ACAGTCCAAACCACTGACACT
41TAAR3_pair6	AAAGCTGTCAAAGCTGCAAGG	TCCAAACCACTGACACTGATGTA
V2Rsub11_pair2	TGCATTTAGTGTGCTCAGTTCC	ATGCCACTATCACTGGGGTG
carml1_pair1	TGCAGATTCTAATGGCCAGGT	ACAGCCATACAGTCATCCTCG
per1b_pair3	GTGCTGCATGAGGACCGAAT	ACTTGCAGCCCGTACATGTAGATA
sh2d4bb_pair2	CGCCTGCAGGAGAACGAAAC	CTCGCCGACCGCTTCTCC
mucin19_pair1	CACTGTTCCTCCAGTGCCTT	GGTTGGACCAGAGTTGGACAT
loc103027991_pair2	CACTTCCGCTCCAACAGAGT	CAGGGGCTCAGTAAACCTGG
loc107197715_pair3	GGGCTGTGAAACCAGACTGA	GTCGTCATGGAGCTGAGGTG
loc111191578_pair2	CCGTCAACCTGACCGAGAAG	GCGAGGACGGAAAGAGGTC
loc125788962_pair3	GGCTGTTCTACTCAGGCTGTT	GGGGCATCCAGGACACATAG
b2m	TTCACACCTCAGAAGAACGA	ACTGCATTCTCCATCTGGT
eef2a.2	TATCATTGAGGAGTCTGGAGAG	TGGGTCGGATTTCTTAATTGG
rps18	CCATCAAGGGTGTTGGTAGG	TGCATAATGGTCACCACCC
