## Supplemental data S1-S6 for "Novel mechanisms of chemosensory adaptation to the cave environment": Data S5_resource_Final_labels_table.xlsx

### Sheet: Final labels
Cell types	Abbrev.	Markers	rank
horizontal base cells	HBC	tp63+, notch2+, notch1b+, sox2+, notch1a+, ceb...	1
globose base cells	GBC	sox2+, pax6a+, six1b+, ascl1a+, neurod1+, neur...	2
immediate neural precursors	INP	gap43+, neurod1+, neurog1+, stmn1b+, uchl1+, g...	3
immature olfactory sensory neurons	iOSN	gap43+, stmn1b+, uchl1+, gng8-, trpc2b-	4
mature olfactory sensory neurons	mOSN	gng13b+, ompa+, cnga4+, cnga2b+	5
microvillous immature olfactory sensory neurons	iOSN-mv	gap43+, gng8+, trpc2b+, stmn1b+, uchl1+, ompa-...	6
microvillous mature olfactory sensory neurons	mOSN-mv	gng8+, gap43-, trpc2b+, ompa-	7
olfactory sensory neuron-like cells	OSN-like	cnga4+, uchl1+, gng13b+, ompa-	7.5
secretory sustentacular cells	sSus	sox2+, jag1a+, jag1b+, pax6a+, her6+, foxj1a-,...	8
ciliated sustentacular cells	cSus	jag1b+, notch2+, foxj1a+, dnah2+	9
olfactory ensheathing glia	OEG	s100a11+, s100u+, viml+	10
macrophages	macrophages	ptprc+, cd4-1+, c1qb+, mpp1+	11
leukocytes	leukocytes	ptprc+, mpp1+	12
T-cells	T-cells	ptprc+, cd4-1+, lck+, mpp1+	13
TRPM5+ microvillar cells	TRPM5+ MC	trpm5+	14
oligodendrocytes	oligodendrocytes	dennd1b+, mbnl1+, fam49bb+, dock1+, atp11a+	15
