## Supplemental data S1-S6 for "Novel mechanisms of chemosensory adaptation to the cave environment": Data S6 Supplemental-allStats_v2.xlsx

### Sheet: Figure1
Figure 1, Alanine responses of Surface fish and Pachón cavefish
Nozzle zone Frequency (1C)		Statistics	P-values	Holm's correction
Negative Binomial Model nbinom2 in glmmTMB (AIC =1519)	Population (SF, CF)	C2(1) = 50.0	1.558e-12
(10 Surface fish, 10 Pachon cavefish; each individual has 3	Treatment (Alanin conc)	C2(5) = 8.8	0.117886
data points [0-2, 2-4, 4-6 min bin], adjusted by the nested random	Pop × Treat	C2(5) =19.1	0.001844
random effect model "+(1| fish individual)+(1| fish individual: time bin)")
nbinom2	0M vs 10-10M (SF)	C2(1) = 2.8	0.09217
nbinom2	0M vs 10-8M (SF)	C2(1) = 0.1	0.7207
nbinom2	0M vs 10-6M (SF)	C2(1) = 0.1	0.8117
nbinom2	0M vs 10-4M (SF)	C2(1) = 0.0	0.8485
nbinom2	0M vs 10-10M (Pa)	C2(1) = 7.8	0.005349	0.016047
nbinom2	0M vs 10-8M (Pa)	C2(1) = 1.3	0.26
nbinom2	0M vs 10-6M (Pa)	C2(1) = 4.5	0.03346	0.06692
nbinom2	0M vs 10-4M (Pa)	C2(1) = 15.1	0.0001001	0.0004004
Top corner Frequency (1D)		Statistics	P-values	Holm's correction
Negative Binomial Model nbinom2 in glmmTMB (AIC =1566)	Population (SF, Pa)	C2(1) = 64.9	7.798e-16
(10 Surface fish, 10 Pachon cavefish; each individual has 3	Treatment (Alanin conc)	C2(5) = 3.6	0.60324
data points [0-2, 2-4, 4-6 min bin], adjusted by the nested random	Pop × Treat	C2(5) = 13.9	0.01627
random effect model "+(1| fish individual)+(1| fish individual: time bin)")
nbinom2	treatment (0M-10-4M) (SF)	C2(5) = 10.2	0.06959
nbinom2	treatment (0M-10-4M) (Pa)	C2(5) = 1.9	0.8651
Bottom zone Duration (1E)		Statistics	P-values	Holm's correction
Gamma(link=log) fitting in glmer (AIC=1857)	Population (SF, CF)	C2(1) = 13.5	0.0002326
(10 Surface fish, 10 Pachon cavefish; each individual has 3	Treatment (Alanin conc)	C2(5) = 8.7	0.119706
data points [0-2, 2-4, 4-6 min bin], adjusted by the nested random	Pop × Treat	C2(5) =2.2	0.824661
random effect model "+(1| fish individual)+(1| fish individual: time bin)")
Bottom corner Frequency (1F)		Statistics	P-values	Holm's correction
Negative Binomial Model nbinom2 in glmmTMB (AIC =1866)	Population (SF, Pa)	C2(1) = 3.3	0.06845
(10 Surface fish, 10 Pachon cavefish; each individual has 3	Treatment (Alanin conc)	C2(5) = 18.9	0.002
data points [0-2, 2-4, 4-6 min bin], adjusted by the nested random	Pop × Treat	C2(5) = 64.6	1.38e-12
random effect model "+(1| fish individual)+(1| fish individual: time bin)")
nbinom2	0M vs 10-10M (SF)	C2(1) = 1.6	0.1979
nbinom2	0M vs 10-8M (SF)	C2(1) = 10.6	0.001112	0.003336
nbinom2	0M vs 10-6M (SF)	C2(1) = 8.9	0.002925	0.00585
nbinom2	0M vs 10-4M (SF)	C2(1) = 18.9	3.61e-06	1.444e-05
nbinom2	0M vs 10-10M (Pa)	C2(1) = 1.3	0.2577
nbinom2	0M vs 10-8M (Pa)	C2(1) = 0.7	0.3934
nbinom2	0M vs 10-6M (Pa)	C2(1) = 8.5	0.003485	0.01394
nbinom2	0M vs 10-4M (Pa)	C2(1) = 4.0	0.0456	0.1368

### Sheet: FigureS1
Figure S1, Alanine responses of Surface fish and Pachón cavefish
Swimming distance (S1B)		Statistics	P-values	Holm's correction
Linear fitting in lmer (AIC=3962)	Population (SF, CF)	C2(1) = 158.0	< 2.2e-16
(10 Surface fish, 10 Pachon cavefish; each individual has 3	Treatment (Pre - 10-4M)	C2(5) = 17.0	3.72e-05
data points [0-2, 2-4, 4-6 min bin], adjusted by the nested random	Pop × Treat	C2(5) =38.2	6.512e-10
random effect model "+(1| fish individual)+(1| fish individual: time bin)")
nbinom2	0M vs 10-10M (SF)	C2(1) = 0.3	0.5725
nbinom2	0M vs 10-8M (SF)	C2(1) = 3.9	0.049	0.147
nbinom2	0M vs 10-6M (SF)	C2(1) = 3.0	0.08398
nbinom2	0M vs 10-4M (SF)	C2(1) = 8.7	0.003132	0.012528
nbinom2	0M vs 10-10M (Pa)	C2(1) = 2.4	0.1207
nbinom2	0M vs 10-8M (Pa)	C2(1) = 1.0	0.3199
nbinom2	0M vs 10-6M (Pa)	C2(1) = 0.4	0.5121
nbinom2	0M vs 10-4M (Pa)	C2(1) = 5.0	0.02522	0.10088
Nozzle zone frequency 0-10 min (S1C)		Statistics	P-values	Holm's correction
Generalized Linear fitting in glmmTMB family "nbinom2" (AIC=2464)	Population (SF, CF)	C2(1) = 18.8	1.42e-05	***
(10 Surface fish, 10 Pachon cavefish; each individual has 5	Treatment (Pre - 10-4M)	C2(5) = 12.3	0.03064	*
data points [0-2, 2-4, 4-6 min, 6-8 min, and 8-10 min bin], adjusted by	Bin (0-2, 2-4, 4-6, 6-8, 8-10 min)	C2(4) = 7.2	0.12428
the random effect model "+(1 | fish individual)")	Pop × Treat	C2(5) = 14.5	0.01291	*
	Pop × Bin	C2(4) = 8.7	0.06825
	Treat × Bin	C2(20) = 67.0	5.638e-07	***
	Pop × Treat × Bin	C2(20) = 70.0	1.825e-07	***
Top corner Frequency 0-10 min (S1D)		Statistics	P-values
Generalized Linear fitting in glmer "Poisson" family (AIC=2645)	Population (SF, CF)	C2(1) = 48.6	3.119e-12	***
(10 Surface fish, 10 Pachon cavefish; each individual has 5	Treatment (Pre - 10-4M)	C2(5) = 23.2	0.0003076	***
data points [0-2, 2-4, 4-6 min, 6-8 min, and 8-10 min bin], adjusted by	Bin (0-2, 2-4, 4-6, 6-8, 8-10 min)	C2(4) = 24.4	6.79e-05	***
the random effect model "+(1|fish individual)")	Pop × Treat	C2(5) = 11.2	0.0469477	*
	Pop × Bin	C2(4) = 32.5	1.531e-06	***
	Treat × Bin	C2(20) = 37.5	0.0100935	*
	Pop × Treat × Bin	C2(20) = 69.7	2.052e-07	***
Swimming distance 0-10 min (S1E)		Statistics	P-values
Linear fitting in lmer (AIC=3962)	Population (SF, CF)	C2(1) = 181.2	< 2.2e-16	***
(10 Surface fish, 10 Pachon cavefish; each individual has 5	Treatment (Pre - 10-4M)	C2(5) = 181.2	0.000374	***
data points [0-2, 2-4, 4-6 min, 6-8 min, and 8-10 min bin], adjusted by	Bin (0-2, 2-4, 4-6, 6-8, 8-10 min)	C2(4) = 3.2	0.530742
the random effect model "+(1|fish individual)")	Pop × Treat	C2(5) = 5.8	0.324632
	Pop × Bin	C2(4) = 14.8	0.005077	**
	Treat × Bin	C2(20) = 19.9	0.46133
	Pop × Treat × Bin	C2(20) = 26.9	0.137656
Bottom corner Frequency 0-10 min (S1F)		Statistics	P-values
Generalized Linear fitting in glmmTMB (AIC=3135)	Population (SF, CF)	C2(1) = 2.4	0.120589
(10 Surface fish, 10 Pachon cavefish; each individual has 5	Treatment (Pre - 10-4M)	C2(5) = 17.6	0.003536	**
data points [0-2, 2-4, 4-6 min, 6-8 min, and 8-10 min bin], adjusted by	Bin (0-2, 2-4, 4-6, 6-8, 8-10 min)	C2(4) = 3.6	0.464717
the random effect model "+(1 | fish individual)")	Pop × Treat	C2(5) = 52.9	3.607e-10	***
	Pop × Bin	C2(4) = 20.3	0.0004325	***
	Treat × Bin	C2(20) = 27.9	0.112277
	Pop × Treat × Bin	C2(20) = 34.7	0.0219205	*
Bottom zone Duration 0-10 min (S1G)		Statistics	P-values
Generalized Linear fitting in glmer "Gamma" family (AIC=3135)	Population (SF, CF)	C2(1) = 10.8	0.0009897	***
(10 Surface fish, 10 Pachon cavefish; each individual has 5	Treatment (Pre - 10-4M)	C2(5) = 13.0	0.0235808	*
data points [0-2, 2-4, 4-6 min, 6-8 min, and 8-10 min bin], adjusted by	Bin (0-2, 2-4, 4-6, 6-8, 8-10 min)	C2(4) = 10.3	0.0353774	*
the random effect model "+(1 | fish individual)")	Pop × Treat	C2(5) = 2.8	0.728597
	Pop × Bin	C2(4) = 3.2	0.523141
	Treat × Bin	C2(20) = 18.9	0.526184
	Pop × Treat × Bin	C2(20) = 6.0	0.998921

### Sheet: Figure2
Figure 2, Alanine responses of Surface fish and Pachón cavefish
Fig. 2C. Standardized pERK signal intensity		Statistics	P-values	adjusted effect sizes
Linear model (AIC = 329,480)	Population (SF, Pa)	F(1, 16688) = 681.0	< 2.2e-16		since sample number (cell) is high
lm: Standardized pERK intensity ~ population * alanine exposure time	Exposure (0, 3, 5, 10 min)	F(3, 16688) = 1496.9	< 2.2e-16		p-values are very low.
(2 Surface fish, 2 Pachon cavefish - counted all detected cells)	Pop × Exposure	F(3, 16688) = 483.6	< 2.2e-16		we thus report the effect sizes as well
Since two replicates were not significantly different, thus merged
lm	Surface fish 0min vs 3min	F(1, 3378) = 321.7	< 2.2e-16	R2 = 0.087
lm	Surface fish 0min vs 5min	F(1, 3806) = 4202.0	< 2.2e-16	R2 = 0.525
lm	Surface fish 0min vs 10min	F(1, 2550) = 980.8	< 2.2e-16	R2 = 0.277
lm	Cavefish 0min vs 3min	F(1, 3884) = 1019.5	< 2.2e-16	R2 = 0.208
lm	Cavefish 0min vs 5min	F(1, 4578) = 1342.8	< 2.2e-16	R2 = 0.227
lm	Cavefish 0min vs 10min	F(1, 2872) = 594.2	< 2.2e-16	R2 = 0.171
lm	Surface fish vs Cavefish at 3 min	F(1, 5072) = 1875.4	< 2.2e-16	R2 = 0.270
lm	Surface fish vs Cavefish at 5 min	F(1, 6194) = 70.7	< 2.2e-16	R2 = 0.011
Fig. 2D. pERK signal density (count density)		Statistics	P-values	Holm's correction
Generalized linear model (family = Gamma; AIC = -622)	Population (SF, Pa)	C2(1) = 12.1	0.0005092	***
glmmTMB: Signal density ~ population * alanine exposure time	Exposure (0, 3, 5, 10 min)	C2(3) = 9.4	0.0244013	*
(2 Surface fish, 2 Pachon cavefish)	Pop × Exposure	C2(3) = 4.4	0.217276
glm Gamma	Surface fish 0min vs 3min	C2(1) = 0.0	0.8558
glm Gamma	Surface fish 0min vs 5min	C2(1) = 0.6	0.4376
glm Gamma	Surface fish 0min vs 10min	C2(1) = 7.5	0.006312	0.018936	*
glm Gamma	Cavefish 0min vs 3min	C2(1) = 2.9	0.08992
glm Gamma	Cavefish 0min vs 5min	C2(1) = 4.4	0.03639	0.10917	†
glm Gamma	Cavefish 0min vs 10min	C2(1) = 0.6	0.4419
Fig. 2F. Standardized pERK signal intensity (square-rooted)		Statistics	P-values	adjusted effect sizes
Linear model (AIC = 42,247) after square-rooting the intensity score	Population (SF, Pa)	F(1, 4714) = 134.4	< 2.2e-16
Using lm instead of glmer is due to the coversion error by including	Alanine Conc. (0, 10-10, 10-8, 10-6 M)	F(1, 4714) = 388.4	< 2.2e-16
'Replicate' in random effect. To overcome, the response variable was	Replicate (replicate1, 2, and 3)	F(1, 4714) = 1892.5	< 2.2e-16
square-rooted, and Replicate as additive variable to calc other effects	Pop × Conc.	F(1, 4714) = 93.2	< 2.2e-16
lm: Sqrt_Signal Intensity ~ Population * Alanine Conc + Replicates
(3 Surface fish, 3 Pachon cavefish - counted all detected cells)
lm	Surface fish 0 M vs 10-10M	F(1, 1994) = 4.7	0.03037	R2 = 0.704
	Surface fish 0 M vs 10-8M	F(1, 1990) = 160.0	< 2.2e-16	R2 = 0.271
	Surface fish 0 M vs 10-6M	F(1, 1761) = 141.6	< 2.2e-16	R2 = 0.083
	Cavefish 0 M vs 10-10M	F(1, 1249) = 506.1	< 2.2e-16	R2 = 0.542
	Cavefish 0 M vs 10-8M	F(1, 723) = 76.9	< 2.2e-16	R2 = 0.570
	Cavefish 0 M vs 10-6M	F(1, 697) = 24.5	9.43e-07	R2 = 0.136

### Sheet: Figure4
Figure 4, Quantifying the olfactory sensory neuron types in Astyanax
Fig. 4C. Gaolf signals		Statistics	P-values	Holm's correction
Generalize linear model (family = Gamma; AIC = -151)	Population (SF, Pa)	C2(1) = 0.3	0.578945
glm: Cell density ~ population * Lamella region (R1, R2, R3)	Region (R1, R2, R3)	C2(2) = 14.0	0.0009021	***
(3 Surface fish, 3 Pachon cavefish)	Pop × Region	C2(2) = 0.6	0.746364
	SF Gao between R1 vs R2+R3	C2(1) = 10.2	0.00137	0.00274	**
	Cf Gao between R1 vs R2+R3	C2(1) = 6.9	0.008647	0.008647	**
Fig. 4C. Gao signals		Statistics	P-values	Holm's correction
Generalize linear model (family = Gamma; AIC = -162)	Population (SF, Pa)	C2(1) = 0.7	0.41821
glm: Cell density ~ population * Lamella region (R1, R2, R3)	Region (R1, R2, R3)	C2(2) = 44.4	2.259e-10	***
(3 Surface fish, 3 Pachon cavefish)	Pop × Region	C2(2) = 6.3	0.04376	*
	SF Gao between R1 vs R2+R3	C2(1) = 13.8	0.0002074	0.0002074	***
	Cf Gao between R1 vs R2+R3	C2(1) = 72.1	< 2.2e-16	< 4.4e-16	***
Fig. 4C. S-100 signals		Statistics	P-values	Holm's correction
Generalize linear model (family = Gamma; AIC = -312)	Population (SF, Pa)	C2(1) = 1.1	0.2912
glm: Cell density ~ population * Lamella region (R1, R2, R3)	Region (R1, R2, R3)	C2(2) = 54.4	1.577e-12	***
(3 Surface fish, 3 Pachon cavefish)	Pop × Region	C2(2) = 0.5	0.7946
	SF Gao between R1 vs R2+R3	C2(1) = 32.0	1.556e-08	1.556e-08	***
	Cf Gao between R1 vs R2+R3	C2(1) = 37.2	1.042e-09	2.084e-09	***
Fig. 4D. TRPC2 DOT signals		Statistics	P-values	Holm's correction
Linear model (AIC = -199)	Population (SF, Pa)	F(1, 12) = 8.8	0.0118458	*
lm: Cell density ~ population * Lamella region (R1, R2, R3)	Region (R1, R2, R3)	F(2, 12) = 19.4	0.0001755	***
(3 Surface fish, 3 Pachon cavefish)	Pop × Region	F(2, 12) = 4.4	0.037442	*
	SF Gao between R1 vs R2+R3	t(6.8) = -3.3	0.0138	0.0138	*
	Cf Gao between R1 vs R2+R3	t(6.7) = -7.8	0.0001335	0.000267	***
Fig. 4D. TRPC2 HIGH signals		Statistics	P-values	Holm's correction
Generalized linear model (family = Gamma; AIC = -288)	Population (SF, Pa)	C2(1) = 3.9	0.0479	*
glm: Cell density ~ population * Lamella region (R1, R2, R3)	Region (R1, R2, R3)	C2(2) = 27.4	1.112e-06	***
(3 Surface fish, 3 Pachon cavefish)	Pop × Region	C2(2) = 3.1	0.2082	*
	SF Gao between R1 vs R2+R3	C2(1) = 26.0	3.347e-07	6.694e-07	***
	Cf Gao between R1 vs R2+R3	C2(1) = 15.0	0.0001093	0.0001093	***
Fig. 4D. TRPC2 LOW signals		Statistics	P-values	Holm's correction
Generalized linear model (family = Gamma; AIC = -283)	Population (SF, Pa)	C2(1) = 20.2	6.861e-06	***
lm: Cell density ~ population * Lamella region (R1, R2, R3)	Region (R1, R2, R3)	C2(2) = 20.5	3.457e-05	***
(3 Surface fish, 3 Pachon cavefish)	Pop × Region	C2(2) = 7.5	0.02375	*
	SF Gao between R1 vs R2+R3	C2(1) = 12.9	0.0003212	0.0003212	***
	Cf Gao between R1 vs R2+R3	C2(1) = 21.2	4.209e-06	8.418e-06	***

### Sheet: Figure5
Figure 5, snRNAseq result-propotional changes of cell types betweem surface fish and cavefish
Fig. 5B Propotional changes
2 surface 2 Pachón cavefish samples
15 cell types
Reference cell type: T-cell
FDR = 0.10
Cell Type	log2-fold change (surface fish/cavefish)	(effect in the model)
GBC	0.465295	0
HBC	-1.15742	-1.12478	*
INP	0.465295	0
OEG	0.465295	0
T-cells	0.465295	0
TRPC6+ MC	0.465295	0
TRPM6+ MC	0.465295	0
cSus	-0.660997	-0.780686	*
iOSN-mv	0.465295	0
leukocytes	0.465295	0
mOSN	-0.09913	-0.391229	†
mOSN-mv	0.465295	0
macrophages	0.465295	0
oligodendrocytes	0.465295	0
sSus	-0.693663	-0.803328	*
*: FDR < 0.10, †: very weak effect

### Sheet: Figure6
Figure 6, HCR-FISH quantitative analyses in Surface fish and Pachón cavefish
Fig. 6A. Signal intensity for ompa or trpc2		Statistics	P-values
ompa Wilcox test	Population (SF, Pa)	W = 8	0.132
trpc2 Wilcox test	Population (SF, Pa)	W = 10	0.2403
Fig. 6D. Cell density (signal count density: count/mm^2)		Statistics	P-values	adjusted effect sizes
TAAR3.1 (TAAR Class3 locus7241.1) Wilcox test	Population (SF, Pa)	W = 3	0.7	non sig
TAAR3.2 (TAAR Class3 locus7240.1) Wilcox test	Population (SF, Pa)	W = 2	0.4	non sig
TAAR3.1 (TAAR Class1 locus333.1) Wilcox test	Population (SF, Pa)	W = 1	0.2	non sig
V2R (V2R subclass 11 locus119.1) Wilcox test	Population (SF, Pa)	W = 8	0.2	non sig
Fig. 6E. Signal intensity ompa-standardized		Statistics	P-values	adjusted effect sizes		ompa-standardized Intensity
TAAR3.1 (TAAR Class3 locus7241.1) glm Gamma (AIC = -11.3)	Population (SF, Pa)	C2(1) = 1.7	0.1905
TAAR3.2 (TAAR Class3 locus7240.1) lm (AIC = -20.7)	Population (SF, Pa)	F(1, 4) = 0.0	0.9153
TAAR3.1 (TAAR Class1 locus333.1) glm Gamma (AIC = -6.6)	Population (SF, Pa)	C2(1) = 1.4	0.2413
V2R (V2R subclass 11 locus119.1) glm Gamma (AIC = 45844)	Population (SF, Pa)	C2(1) = 55.5	9.27e-14	Nagelkerke's R2= 0.006
Fig. 2G. Relative expression levels of each gene (RT-qPCR)		Statistics	P-values
TAAR3.1 (TAAR Class3 locus7241.1) glm Gamma	Population (SF, Pa)	C2(1) = 7.2	0.007184	**
TAAR3.2 (TAAR Class3 locus7240.1) glm Gamma	Population (SF, Pa)	C2(1) = 10.0	0.001579	**
TAAR3.1 (TAAR Class1 locus333.1) glm Gamma	Population (SF, Pa)	C2(1) = 19.0	1.286e-05	***
V2R (V2R subclass 11 locus119.1) glm Gamma	Population (SF, Pa)	C2(1) = 0.1	0.8216
carm1l	Population (SF, Pa)
per1b	Population (SF, Pa)	C2(1) = 0.0	0.8745
mucin19	Population (SF, Pa)	C2(1) = 0.3	0.5808
nlrp12 (LOC103027991)	Population (SF, Pa)	C2(1) = 12.8	0.000355	***
ncRNA (LOC125788962)	Population (SF, Pa)	C2(1) = 60.3	8.256e-15	***

### Sheet: Figure8
Figure 8B, Flow speed analysis at nasal pits (SF vs Pachon cavefish)		Statistics	P-values	Holm's correction
Linear model lmer (AIC = 376)	population (SF, Pachon)	C2(1) = 9.9	0.001618
(3 surface fish, and 3 Pachon cavefish; 3-4 recording in each fish, and result was averaged	Anterior vs Posterior pit	C2(1) = 24.0	9.371e-07
and model was adjusted by the random effect model "...+ (1| fish individual/recording)"	pop × AntPost pit	C2(1) = 2.7	0.105007
lmer (anterior pit)	SF vs Pachon cavefish	C2(1) = 5.0	0.0256	0.0256
lmer (posterior pit)	SF vs Pachon cavefish	C2(1) = 24.6	6.966e-07	1.3932e-06

### Sheet: Figure9
Figure 9, Alanine response after Ciliobrevin treatment (surface fish)
Fig. 9A. Flow speed analysis at nasal pits (Control vs Ciliobrevin treated SF or Pachon; only posterior pit)		Statistics	P-values	Holm's correction
Lenear model, lmer (AIC = 262)	Population (SF, Pachon)	C2(1) = 1.4	0.235638
(3 control surface fish, and 3 ciliobrevin-treated surface fish; 3-9 recording in each fish,	Drug treatment	C2(1) = 6.6	0.009941
and result was averaged in each recording.	pop × treatment	C2(1) = 3.5	0.060962
model was adjusted by the random effect model "...+ (1| fish individual)"
lmer (Surface fish)	control vs ciliobrevin	C2(1) = 7.4	0.006536	0.013072
lmer (Cavefish)	control vs ciliobrevin	C2(1) = 0.0	0.9098
Fig. 9B. Nozzle zone Frequency		Statistics	P-values	Holm's correction
Negative Binomial Model nbinom2 in glmmTMB (AIC =867)	Drug (control, Ciliobrevin)	C2(1) = 1.7	0.19129
(9 control Surface fish, 9 ciliobrevin treated surface fish; 3	Treatment (Alanin conc)	C2(5) = 6.0	0.308409
time data points [0-2, 2-4, 4-6 min bin] were summed, and adjusted by the	Pre and Post Drug treatment	C2(1) = 5.3	0.021056
random effect model "+(1| fish individual)")	Drug × Treat	C2(5) = 2.9	0.716832
	Drug × PrePost	C2(1) = 10.5	0.001162
	Treat × PrePost	C2(5) = 9.6	0.088119
	Drug × Treat × PrePost	C2(5) = 14.6	0.012293
nbinom2	0M vs 10-10M (control)	C2(1) = 1.8	0.1828
nbinom2	0M vs 10-8M (control)	C2(1) = 0.1	0.7803
nbinom2	0M vs 10-6M (control)	C2(1) = 0.2	0.6718
nbinom2	0M vs 10-4M (control)	C2(1) = 0.9	0.3401
nbinom2	0M vs 10-10M (Ciliobrevin)	C2(1) = 4.3	0.03818	0.15272
nbinom2	0M vs 10-8M (Ciliobrevin)	C2(1) = 0.4	0.5328
nbinom2	0M vs 10-6M (Ciliobrevin)	C2(1) = 2.3	0.1308
nbinom2	0M vs 10-4M (Ciliobrevin)	C2(1) = 0.2	0.6714
Fig. 9C. Nozzle zone Duration		Statistics	P-values	Holm's correction
Tweedie Model tweedie in glmmTMB (AIC = 909)	Drug (control, Ciliobrevin)	C2(1) = 1.0	0.316204
(9 control Surface fish, 9 ciliobrevin treated surface fish; 3	Treatment (Alanin conc)	C2(5) = 3.2	0.671831
time data points [0-2, 2-4, 4-6 min bin] were summed, and adjusted by the	Pre and Post Drug treatment	C2(1) = 0.6	0.456795
random effect model "+(1| fish individual)")	Drug × Treat	C2(5) = 2.5	0.771867
	Drug × PrePost	C2(1) = 8.4	0.003677
	Treat × PrePost	C2(5) = 8.5	0.132299
	Drug × Treat × PrePost	C2(5) = 10.9	0.052634
tweedie	0M vs 10-10M (control)	C2(1) = 1.6	0.2085
tweedie	0M vs 10-8M (control)	C2(1) = 1.0	0.306
tweedie	0M vs 10-6M (control)	C2(1) = 1.3	0.2591
tweedie	0M vs 10-4M (control)	C2(1) = 0.7	0.4179
tweedie	0M vs 10-10M (Ciliobrevin)	C2(1) = 3.9	0.0474	0.1422
tweedie	0M vs 10-8M (Ciliobrevin)	C2(1) = 0.2	0.6642
tweedie	0M vs 10-6M (Ciliobrevin)	C2(1) = 9.9	0.001613	0.006452
tweedie	0M vs 10-4M (Ciliobrevin)	C2(1) = 1.0	0.3186
Fig. 9D. Top corner Frequency		Statistics	P-values	Holm's correction
Negative Binomial Model nbinom2 in glmmTMB (AIC =822)	Drug (control, Ciliobrevin)	C2(2) = 0.3	0.87861
(9 control Surface fish, 9 ciliobrevin treated surface fish; 3	Treatment (Alanin conc)	C2(6) = 16.3	0.01218
time data points [0-2, 2-4, 4-6 min bin] were summed, and adjusted by the	Pre and Post Drug treatment	C2(1) = 5.2	0.02231
random effect model "+(1| fish individual)")	Drug × Treat	C2(5) = 1.4	0.9263
	Drug × PrePost	C2(1) = 0.4	0.51673
	Treat × PrePost	C2(5) = 9.8	0.08045
	Drug × Treat × PrePost	C2(5) = 1.2	0.94751
nbinom2	0M vs 10-10M (control)	C2(1) = 0.0	0.8972
nbinom2	0M vs 10-8M (control)	C2(1) = 4.5	0.03459
nbinom2	0M vs 10-6M (control)	C2(1) = 0.2	0.6224
nbinom2	0M vs 10-4M (control)	C2(1) = 0.0	0.9139
nbinom2	0M vs 10-10M (Ciliobrevin)	C2(1) = 0.0	0.9219
nbinom2	0M vs 10-8M (Ciliobrevin)	C2(1) = 0.2	0.6375
nbinom2	0M vs 10-6M (Ciliobrevin)	C2(1) = 2.6	0.104
nbinom2	0M vs 10-4M (Ciliobrevin)	C2(1) = 18.7	1.518e-05	6.072e-05
Fig. 9E. Bottom corner Frequency		Statistics	P-values	Holm's correction
Negative Binomial Model nbinom2 in glmmTMB (AIC =1538)	Drug (control, Ciliobrevin)	C2(1) = 0.1	0.78822
(9 control Surface fish, 9 ciliobrevin treated surface fish; 3	Treatment (Alanin conc)	C2(5) = 12.6	0.02779
time data points [0-2, 2-4, 4-6 min bin] were summed, and adjusted by the	Pre and Post Drug treatment	C2(1) = 35.5	2.512e-09
random effect model "+(1| fish individual)")	Drug × Treat	C2(5) = 1.3	0.9398
	Drug × PrePost	C2(1) = 5.3	0.02174
	Treat × PrePost	C2(5) = 13.5	0.0191
	Drug × Treat × PrePost	C2(5) = 4.5	0.48314
nbinom2	0M vs 10-10M (control)	C2(1) = 0.6	0.4502
nbinom2	0M vs 10-8M (control)	C2(1) = 0.0	0.8892
nbinom2	0M vs 10-6M (control)	C2(1) = 0.5	0.481
nbinom2	0M vs 10-4M (control)	C2(1) = 0.5	0.4807
nbinom2	0M vs 10-10M (Ciliobrevin)	C2(1) = 0.1	0.7425
nbinom2	0M vs 10-8M (Ciliobrevin)	C2(1) = 0.7	0.4146
nbinom2	0M vs 10-6M (Ciliobrevin)	C2(1) = 2.9	0.08669
nbinom2	0M vs 10-4M (Ciliobrevin)	C2(1) = 1.0	0.3256
Swimming distance		Statistics	P-values	Holm's correction
Linear Model lmer (AIC =2908)	Drug (control, Ciliobrevin)	C2(1) = 0.0	0.879412
(9 control Surface fish, 9 ciliobrevin treated surface fish; 3	Treatment (Alanin conc)	C2(5) = 19.6	0.0014739
time data points [0-2, 2-4, 4-6 min bin] were summed, and adjusted by the	Pre and Post Drug treatment	C2(1) = 14.2	0.0001664
random effect model "+(1| fish individual)")	Drug × Treat	C2(5) = 0.2	0.998638
	Drug × PrePost	C2(1) = 0.3	0.563392
	Treat × PrePost	C2(5) = 14.9	0.0108637
	Drug × Treat × PrePost	C2(5) = 2.2	0.824598
lmer	0M vs 10-10M (control)	C2(1) = 0.4	0.5161
lmer	0M vs 10-8M (control)	C2(1) = 0.0	0.8542
lmer	0M vs 10-6M (control)	C2(1) = 0.4	0.5035
lmer	0M vs 10-4M (control)	C2(1) = 2.9	0.08829
lmer	0M vs 10-10M (Ciliobrevin)	C2(1) = 1.4	0.2331
lmer	0M vs 10-8M (Ciliobrevin)	C2(1) = 1.1	0.2992
lmer	0M vs 10-6M (Ciliobrevin)	C2(1) = 4.1	0.04271	0.17084
lmer	0M vs 10-4M (Ciliobrevin)	C2(1) = 0.2	0.633
Bottom zone Duration		Statistics	P-values	Holm's correction
Linear Model lmer (AIC = 2338)	Drug (control, Ciliobrevin)	C2(1) = 0.8	0.383978
(9 control Surface fish, 9 ciliobrevin treated surface fish; 3	Treatment (Alanin conc)	C2(5) = 25.4	0.0001146
time data points [0-2, 2-4, 4-6 min bin] were summed, and adjusted by the	Pre and Post Drug treatment	C2(1) = 25.5	4.436e-07
random effect model "+(1| fish individual)")	Drug × Treat	C2(5) = 2.2	0.815979
	Drug × PrePost	C2(1) = 0.5	0.472869
	Treat × PrePost	C2(5) = 8.7	0.121332
	Drug × Treat × PrePost	C2(5) = 2.1	0.831041
tweedie	0M vs 10-10M (control)	C2(1) = 1.6	0.1995
tweedie	0M vs 10-8M (control)	C2(1) = 2.7	0.1003
tweedie	0M vs 10-6M (control)	C2(1) = 4.0	0.0467	0.1868
tweedie	0M vs 10-4M (control)	C2(1) = 2.4	0.1219
tweedie	0M vs 10-10M (Ciliobrevin)	C2(1) = 0.1	0.7317
tweedie	0M vs 10-8M (Ciliobrevin)	C2(1) = 0.1	0.8072
tweedie	0M vs 10-6M (Ciliobrevin)	C2(1) = 0.6	0.4085
tweedie	0M vs 10-4M (Ciliobrevin)	C2(1) = 0.9	0.3453

### Sheet: FigureS9
Figure S9, Alanine response after Ciliobrevin treatment (surface fish)
Fig. S9B. Swimming distance		Statistics	P-values	Holm's correction
Linear Model lmer (AIC =2908)	Drug (control, Ciliobrevin)	C2(1) = 0.0	0.879412
(9 control Surface fish, 9 ciliobrevin treated surface fish; 3	Treatment (Alanin conc)	C2(5) = 19.6	0.0014739
time data points [0-2, 2-4, 4-6 min bin] were summed, and adjusted by the	Pre and Post Drug treatment	C2(1) = 14.2	0.0001664
random effect model "+(1| fish individual)")	Drug × Treat	C2(5) = 0.2	0.998638
	Drug × PrePost	C2(1) = 0.3	0.563392
	Treat × PrePost	C2(5) = 14.9	0.0108637
	Drug × Treat × PrePost	C2(5) = 2.2	0.824598
lmer	0M vs 10-10M (control)	C2(1) = 0.4	0.5161
lmer	0M vs 10-8M (control)	C2(1) = 0.0	0.8542
lmer	0M vs 10-6M (control)	C2(1) = 0.4	0.5035
lmer	0M vs 10-4M (control)	C2(1) = 2.9	0.08829
lmer	0M vs 10-10M (Ciliobrevin)	C2(1) = 1.4	0.2331
lmer	0M vs 10-8M (Ciliobrevin)	C2(1) = 1.1	0.2992
lmer	0M vs 10-6M (Ciliobrevin)	C2(1) = 4.1	0.04271	0.17084	not sig
lmer	0M vs 10-4M (Ciliobrevin)	C2(1) = 0.2	0.633
Fig. S9C. Bottom zone Duration		Statistics	P-values	Holm's correction
Linear Model lmer (AIC = 2338)	Drug (control, Ciliobrevin)	C2(1) = 0.8	0.383978
(9 control Surface fish, 9 ciliobrevin treated surface fish; 3	Treatment (Alanin conc)	C2(5) = 25.4	0.0001146
time data points [0-2, 2-4, 4-6 min bin] were summed, and adjusted by the	Pre and Post Drug treatment	C2(1) = 25.5	4.436e-07
random effect model "+(1| fish individual)")	Drug × Treat	C2(5) = 2.2	0.815979
	Drug × PrePost	C2(1) = 0.5	0.472869
	Treat × PrePost	C2(5) = 8.7	0.121332
	Drug × Treat × PrePost	C2(5) = 2.1	0.831041
tweedie	0M vs 10-10M (control)	C2(1) = 1.6	0.1995
tweedie	0M vs 10-8M (control)	C2(1) = 2.7	0.1003
tweedie	0M vs 10-6M (control)	C2(1) = 4.0	0.0467	0.1868	not sig
tweedie	0M vs 10-4M (control)	C2(1) = 2.4	0.1219
tweedie	0M vs 10-10M (Ciliobrevin)	C2(1) = 0.1	0.7317
tweedie	0M vs 10-8M (Ciliobrevin)	C2(1) = 0.1	0.8072
tweedie	0M vs 10-6M (Ciliobrevin)	C2(1) = 0.6	0.4085
tweedie	0M vs 10-4M (Ciliobrevin)	C2(1) = 0.9	0.3453
